# An inosine triphosphate pyrophosphatase safeguards plant nucleic acids from aberrant purine nucleotides

**DOI:** 10.1101/2022.02.24.481826

**Authors:** Henryk Straube, Jannis Straube, Jannis Rinne, Markus Niehaus, Claus-Peter Witte, Marco Herde

## Abstract

- In plants, inosine is enzymatically introduced in some tRNAs but not in other RNAs or DNA. Nonetheless, our data show that RNA and DNA from *Arabidopsis thaliana* contain (deoxy)inosine, probably derived from non-enzymatic adenosine deamination in nucleic acids and usage of (deoxy)inosine triphosphate (dITP and ITP) during nucleic acid synthesis.
- We combined biochemical approaches, sample preparation and LC-MS, as well as RNA-Seq to characterize a plant INOSINE TRIPHOSPHATE PYROPHOSPHATASE (ITPA) from *Arabidopsis thaliana*, which is conserved in many organisms, and investigated the sources of deaminated purine nucleotides in plants.
- ITPA dephosphorylates deaminated nucleoside di- and triphosphates to the respective monophosphates. *ITPA* loss-of-function causes inosine di- and triphosphate accumulation *in vivo* and an elevated (deoxy)inosine content in DNA and RNA, as well as salicylic acid (SA) accumulation, early senescence and upregulation of transcripts associated with immunity and senescence. Cadmium-induced oxidative stress leads to more ITP in the wildtype, and this effect is enhanced in *itpa* mutants, suggesting that ITP originates from ATP deamination.
- ITPA is part of a molecular protection system, preventing accumulation of (d)ITP, its usage for nucleic acid synthesis, and probably nucleic acid stress leading to SA accumulation, stress gene induction and early senescence.
