## Supplementary material for "An inosine triphosphate pyrophosphatase safeguards plant nucleic acids from aberrant purine nucleotides": Table S3

### Sheet: GOterms of upregulated genes
Ontology	GO term	Description	Number in input list	Number in BG/Ref	p-value	FDR
biological process	GO:0050896	response to stimulus	128	6250	1.1e-22	1.5e-20
biological process	GO:0006950	response to stress	88	3506	9.4e-20	6.5e-18
biological process	GO:0006952	defense response	53	1566	1.2e-16	5.4e-15
biological process	GO:0042221	response to chemical	70	2853	6.5e-15	2.2e-13
biological process	GO:1901700	response to oxygen-containing compound	47	1557	4.8e-13	1.3e-11
biological process	GO:0043207	response to external biotic stimulus	40	1212	2.4e-12	4.7e-11
biological process	GO:0051707	response to other organism	40	1210	2.3e-12	4.7e-11
biological process	GO:0009607	response to biotic stimulus	40	1253	6.5e-12	1.1e-10
biological process	GO:0098542	defense response to other organism	32	936	2e-10	3.1e-09
biological process	GO:0010243	response to organonitrogen compound	14	166	9.6e-10	1.3e-08
biological process	GO:0009617	response to bacterium	21	441	1.3e-09	1.7e-08
biological process	GO:0009605	response to external stimulus	41	1582	1.6e-09	1.8e-08
biological process	GO:0009627	systemic acquired resistance	10	67	1.7e-09	1.8e-08
biological process	GO:0010033	response to organic substance	47	2023	2.6e-09	2.6e-08
biological process	GO:0051704	multi-organism process	41	1631	3.7e-09	3.4e-08
biological process	GO:0010200	response to chitin	12	134	8.3e-09	7.1e-08
biological process	GO:0001101	response to acid chemical	32	1181	4.5e-08	3.7e-07
biological process	GO:1901698	response to nitrogen compound	14	264	2.3e-07	1.8e-06
biological process	GO:0009814	defense response, incompatible interaction	11	170	7.5e-07	5.5e-06
biological process	GO:0051716	cellular response to stimulus	52	2856	8e-07	5.5e-06
biological process	GO:0042742	defense response to bacterium	15	354	1.3e-06	7.9e-06
biological process	GO:0009719	response to endogenous stimulus	37	1732	1.2e-06	7.9e-06
biological process	GO:0006979	response to oxidative stress	17	453	1.3e-06	7.9e-06
biological process	GO:0002376	immune system process	15	369	2.1e-06	1.2e-05
biological process	GO:0045087	innate immune response	14	323	2.3e-06	1.3e-05
biological process	GO:0009628	response to abiotic stimulus	40	2022	2.8e-06	1.5e-05
biological process	GO:0006955	immune response	14	333	3.2e-06	1.7e-05
biological process	GO:0007165	signal transduction	39	1965	3.5e-06	1.7e-05
biological process	GO:0009751	response to salicylic acid	11	209	5e-06	2.2e-05
biological process	GO:0023052	signaling	39	1997	5e-06	2.2e-05
biological process	GO:0044700	single organism signaling	39	1995	4.9e-06	2.2e-05
biological process	GO:0007568	aging	10	174	6.5e-06	2.8e-05
biological process	GO:0070887	cellular response to chemical stimulus	27	1176	1.1e-05	4.6e-05
biological process	GO:0010035	response to inorganic substance	22	926	4.6e-05	0.00019
biological process	GO:0050789	regulation of biological process	74	5306	4.7e-05	0.00019
biological process	GO:0007154	cell communication	39	2223	5.4e-05	0.00021
biological process	GO:0014070	response to organic cyclic compound	13	405	0.00011	0.0004
biological process	GO:0065007	biological regulation	80	6062	0.00014	0.0005
biological process	GO:0050794	regulation of cellular process	66	4857	0.0003	0.0011
biological process	GO:0009725	response to hormone	29	1631	0.00043	0.0015
biological process	GO:0006468	protein phosphorylation	19	936	0.001	0.0034
biological process	GO:0044699	single-organism process	109	9448	0.0011	0.0036
biological process	GO:0009266	response to temperature stimulus	13	559	0.002	0.0063
biological process	GO:0019748	secondary metabolic process	12	492	0.002	0.0063
biological process	GO:0033554	cellular response to stress	17	858	0.0023	0.0072
molecular function	GO:0004674	protein serine/threonine kinase activity	18	767	0.00026	0.0058
molecular function	GO:0005509	calcium ion binding	10	266	0.0002	0.0058
molecular function	GO:0004672	protein kinase activity	19	925	0.00087	0.0067
molecular function	GO:0001071	nucleic acid binding transcription factor activity	29	1730	0.0011	0.0067
molecular function	GO:0016301	kinase activity	26	1436	0.00066	0.0067
molecular function	GO:0030246	carbohydrate binding	10	303	0.00054	0.0067
molecular function	GO:0003700	transcription factor activity, sequence-specific DNA binding	29	1729	0.0011	0.0067
molecular function	GO:0043565	sequence-specific DNA binding	17	825	0.0016	0.0086
cellular component	GO:0071944	cell periphery	69	4309	9.1e-07	2.8e-05
cellular component	GO:0005886	plasma membrane	59	3735	1.1e-05	0.00017
cellular component	GO:0031224	intrinsic component of membrane	72	5540	0.00054	0.0056
