## Supplementary material for "An inosine triphosphate pyrophosphatase safeguards plant nucleic acids from aberrant purine nucleotides": Table S2

### Sheet: DEGs itpa1 vs wildtype
Name	Chromosome	Annotation	Max group mean	Log₂ fold change	Fold change	P-value	FDR p-value	Bonferroni
AT3G23110	Chr3	ATRLP37, EMB2800, EMBRYO DEFECTIVE 2800, RECEPTOR LIKE PROTEIN 37, RLP37	4.51	10.67	1631.47	5.3e-05	0.00236	1
AT5G50580	Chr5	AT-SAE1-2, SAE1B, SUMO-ACTIVATING ENZYME 1B	1.02	8.69	413.26	0.000543	0.02	1
AT2G26400	Chr2	ACIREDUCTONE DIOXYGENASE, ACIREDUCTONE DIOXYGENASE 3, ARD, ARD3, ATARD3	6.12	7	127.96	2.66e-09	5.3e-07	6.02e-05
AT3G51632	Chr3		2.46	6.34	81.21	1.32e-07	1.62e-05	0.00299
AT3G13610	Chr3	F6'H1	5.49	6	64.03	1.98e-09	4.28e-07	4.49e-05
AT1G70170	Chr1	AT2-MMP, MATRIX METALLOPROTEINASE, MMP	0.56	5.81	56.05	0.000134	0.00511	1
AT3G22620	Chr3	GLYCOSYLPHOSPHATIDYLINOSITOL-ANCHORED LIPID PROTEIN TRANSFER 20, LTPG20	0.43	5.46	44.02	0.000439	0.01	1
AT5G62165	Chr5	AGAMOUS-LIKE 42, AGL42, FOREVER YOUNG FLOWER, FYF	6.01	5.28	38.76	8.99e-20	1.75e-16	2.04e-15
AT2G38340	Chr2	DEHYDRATION RESPONSE ELEMENT-BINDING PROTEIN 19, DREB19	0.37	5.18	36.37	0.000716	0.02	1
AT1G68765	Chr1	IDA, INFLORESCENCE DEFICIENT IN ABSCISSION	1.82	5.1	34.28	1.74e-09	3.9e-07	3.94e-05
AT3G53150	Chr3	UDP-GLUCOSYL TRANSFERASE 73D1, UGT73D1	3.15	5.09	34.15	6.83e-08	9.26e-06	0.00155
AT2G44240	Chr2		0.32	5.02	32.41	0.00233	0.05	1
AT4G10265	Chr4	WIP3, WOUND-INDUCED POLYPEPTIDE 3	0.27	4.88	29.48	0.000832	0.02	1
AT1G33840	Chr1		0.83	4.76	27.01	7.08e-07	6.6e-05	0.02
AT2G02340	Chr2	ATPP2-B8, PHLOEM PROTEIN 2-B8, PP2-B8	0.48	4.76	27.13	0.000192	0.00697	1
AT2G18680	Chr2		1.21	4.75	26.83	9.23e-08	1.19e-05	0.00209
AT5G48400	Chr5	ATGLR1.2, GLR1.2, GLUTAMATE RECEPTOR 1.2	1.41	4.71	26.21	1.37e-07	1.65e-05	0.0031
AT5G42700	Chr5		0.24	4.68	25.59	0.00194	0.05	1
AT4G10860	Chr4		0.6	4.62	24.64	0.000505	0.02	1
AT3G28510	Chr3		23.91	4.58	23.88	6.26e-07	5.89e-05	0.01
AT2G14610	Chr2	ATCAPE9, ATPR1, PATHOGENESIS-RELATED GENE 1, PR 1, PR1	269.44	4.54	23.32	1.88e-06	0.000145	0.04
AT3G11340	Chr3	UDP-DEPENDENT GLYCOSYLTRANSFERASE 76B1, UGT76B1	6.25	4.51	22.83	9.53e-07	8.51e-05	0.02
AT3G13433	Chr3		2.51	4.45	21.92	2.29e-08	3.62e-06	0.000519
AT4G11655	Chr4	CASP-LIKE PROTEIN 4A4, CASPL4A4	0.51	4.41	21.2	0.000467	0.01	1
AT5G44460	Chr5	CALMODULIN LIKE 43, CML43	0.49	4.36	20.49	0.000694	0.02	1
AT3G22600	Chr3	GLYCOSYLPHOSPHATIDYLINOSITOL-ANCHORED LIPID PROTEIN TRANSFER 5, LTPG5	19.57	4.35	20.37	5.91e-09	1.05e-06	0.000134
AT4G22030	Chr4	ATFDB27, F-BOX/DUF295 BRASSICEAE-SPECIFIC 27	0.33	4.34	20.21	0.000373	0.01	1
AT1G71390	Chr1	ATRLP11, RECEPTOR LIKE PROTEIN 11, RLP11	5.39	4.3	19.64	5.24e-08	7.41e-06	0.00119
AT1G32350	Chr1	ALTERNATIVE OXIDASE 1D, AOX1D	1.46	4.26	19.13	1.03e-06	9.01e-05	0.02
AT4G10500	Chr4	DLO1, DMR6-LIKE OXYGENASE 1	55.4	4.05	16.58	4.44e-08	6.4e-06	0.00101
AT4G21840	Chr4	ATMSRB8, METHIONINE SULFOXIDE REDUCTASE B8, MSRB8	6.45	4.02	16.22	2.4e-08	3.74e-06	0.000543
AT5G01900	Chr5	ARABIDOPSIS THALIANA WRKY DNA-BINDING PROTEIN 62, ATWRKY62, WRKY DNA-BINDING PROTEIN 62, WRKY62	0.6	3.99	15.88	0.000105	0.00415	1
AT2G40740	Chr2	ATWRKY55, WRKY DNA-BINDING PROTEIN 55, WRKY55	4.56	3.98	15.74	1.15e-12	5.9e-10	2.6e-08
AT5G66890	Chr5	N REQUIREMENT GENE 1.3, NRG1.3, NRG1C	0.98	3.98	15.74	3.18e-05	0.00154	0.72
AT2G44910	Chr2	ARABIDOPSIS THALIANA HOMEOBOX-LEUCINE ZIPPER PROTEIN 4, ATHB-4, ATHB4, HB4, HOMEOBOX-LEUCINE ZIPPER PROTEIN 4	0.36	3.98	15.77	0.000624	0.02	1
AT2G29100	Chr2	ATGLR2.9, GLR2.9, GLUTAMATE RECEPTOR 2.9, GLUTAMATE RECEPTOR 2.9	0.73	3.96	15.53	4.14e-05	0.00192	0.94
AT3G09270	Chr3	ATGSTU8, GLUTATHIONE S-TRANSFERASE TAU 8, GSTU8	1.35	3.94	15.3	1.93e-05	0.00102	0.44
AT5G13080	Chr5	ARABIDOPSIS THALIANA WRKY DNA-BINDING PROTEIN 75, ATWRKY75, WRKY DNA-BINDING PROTEIN 75, WRKY75	0.91	3.88	14.71	0.000125	0.00482	1
AT2G23270	Chr2	PAMP-INDUCED SECRETED PEPTIDE 3, PIP3, PRECURSOR OF PAMP-INDUCED PEPTIDE 3, PREPIP3	1.97	3.86	14.5	1.4e-09	3.29e-07	3.18e-05
AT3G09960	Chr3		0.45	3.86	14.48	0.00123	0.03	1
AT5G57010	Chr5		6.18	3.76	13.52	1.44e-11	5.3e-09	3.26e-07
AT1G65610	Chr1	ARABIDOPSIS THALIANA GLYCOSYL HYDROLASE 9A2, ATGH9A2, ATKOR2, KOR2, KORRIGAN 2	1.23	3.75	13.5	1.13e-05	0.000671	0.26
AT2G13810	Chr2	AGD2-LIKE DEFENSE RESPONSE PROTEIN 1, ALD1, ATALD1, EDS TWO SUPPRESSOR 5, EDTS5	11.34	3.74	13.36	3.4e-08	5.04e-06	0.00077
AT1G09080	Chr1	BINDING PROTEIN 3, BIP3	43.4	3.71	13.08	3.6e-09	6.93e-07	8.17e-05
AT3G21520	Chr3	ARABIDOPSIS THALIANA DUF679 DOMAIN MEMBRANE PROTEIN 1, ATDMP1, DMP1, DUF679 DOMAIN MEMBRANE PROTEIN 1	3.23	3.7	13	2.28e-09	4.69e-07	5.17e-05
AT4G13890	Chr4	EDA36, EDA37, EMBRYO SAC DEVELOPMENT ARREST 36, EMBRYO SAC DEVELOPMENT ARREST 37, SERINE HYDROXYMETHYLTRANSFERASE 5, SHM5	4.1	3.7	12.97	2.33e-06	0.000174	0.05
AT5G40010	Chr5	AAA-ATPASE 1, AATP1, ASD, ATPASE-IN-SEED-DEVELOPMENT	2.01	3.57	11.89	3.44e-06	0.000244	0.08
AT2G45220	Chr2	ATPME17, PECTIN METHYLESTERASE 17, PME17	1.09	3.54	11.61	0.000649	0.02	1
AT2G34500	Chr2	CYP710A1, CYTOCHROME P450, FAMILY 710, SUBFAMILY A, POLYPEPTIDE 1	0.74	3.46	11.01	0.00132	0.03	1
AT2G43570	Chr2	CHI, CHITINASE, PUTATIVE	81.49	3.44	10.84	1.74e-07	2.03e-05	0.00395
AT1G07900	Chr1	LBD1, LOB DOMAIN-CONTAINING PROTEIN 1	2.02	3.43	10.8	6.49e-08	8.94e-06	0.00147
AT3G45330	Chr3	L-TYPE LECTIN RECEPTOR KINASE I.1, LECRK-I.1	1.36	3.4	10.55	0.000779	0.02	1
AT4G26200	Chr4	1-AMINO-CYCLOPROPANE-1-CARBOXYLATE SYNTHASE 7, ACCS7, ACS7, ATACS7	0.81	3.38	10.38	0.000186	0.0068	1
AT4G35180	Chr4	LHT7, LYS/HIS TRANSPORTER 7	3.66	3.35	10.17	1.86e-09	4.14e-07	4.22e-05
AT5G47850	Chr5	CCR4, CRINKLY4 RELATED 4	17.01	3.32	9.98	2.9e-21	7.75e-18	6.59e-17
AT1G44130	Chr1		1.1	3.31	9.95	0.000967	0.03	1
AT3G28500	Chr3		2.05	3.28	9.72	5.47e-09	9.81e-07	0.000124
AT3G55700	Chr3	UDP-GLYCOSYLTRANSFERASE 76F1, UGT76F1	1.67	3.25	9.54	0.000103	0.0041	1
AT5G23160	Chr5		0.76	3.23	9.41	0.000306	0.01	1
AT1G61800	Chr1	ARABIDOPSIS GLUCOSE-6-PHOSPHATE/PHOSPHATE TRANSLOCATOR 2, ATGPT2, GLUCOSE-6-PHOSPHATE/PHOSPHATE TRANSLOCATOR 2, GPT2	2.1	3.21	9.23	5.21e-07	5.11e-05	0.01
AT1G02450	Chr1	NIM1-INTERACTING 1, NIMIN-1, NIMIN1	8.26	3.2	9.17	5.08e-13	3.01e-10	1.15e-08
AT4G17660	Chr4	PBL20, PBS1-LIKE 20	2.52	3.18	9.07	9.44e-06	0.000573	0.21
AT2G35980	Chr2	ARABIDOPSIS NDR1/HIN1-LIKE 10, ATNHL10, NDR1/HIN1-LIKE, NHL10, YELLOW-LEAF-SPECIFIC GENE 9, YLS9	3.68	3.17	9.02	7.17e-07	6.66e-05	0.02
AT1G30850	Chr1	ROOT HAIR SPECIFIC 4, RSH4	0.41	3.16	8.95	0.00164	0.04	1
AT3G48850	Chr3	MITOCHONDRIAL PHOSPHATE TRANSPORTER 2, MPT2, PHOSPHATE TRANSPORTER 3;2, PHT3;2	2.69	3.15	8.86	4.4e-05	0.00202	1
AT2G19190	Chr2	FLG22-INDUCED RECEPTOR-LIKE KINASE 1, FRK1, SE- NESCENCE-INDUCED RECEPTOR-LIKE KINASE, SIRK	5.12	3.14	8.83	4.64e-07	4.71e-05	0.01
AT3G46090	Chr3	ZAT7	30.93	3.12	8.71	2.52e-18	3.37e-15	5.72e-14
AT1G69930	Chr1	ATGSTU11, GLUTATHIONE S-TRANSFERASE TAU 11, GSTU11	0.57	3.12	8.68	0.00184	0.05	1
AT5G11210	Chr5	RABIDOPSIS THALIANA GLU, ATGLR2.5, GLR2.5, GLUTAMATE RECEPTOR 2.5	1.38	3.11	8.66	0.0014	0.04	1
AT5G05340	Chr5	PEROXIDASE 52, PRX52	0.5	3.09	8.54	0.00172	0.04	1
AT1G51890	Chr1		11.3	3.06	8.32	1.27e-06	0.000108	0.03
AT2G04495	Chr2		16.64	3.04	8.23	1.86e-28	1.99e-24	4.22e-24
AT3G44350	Chr3	ANAC061, NAC DOMAIN CONTAINING PROTEIN 61, NAC061	9.9	3.04	8.25	7.99e-12	3.1e-09	1.81e-07
AT5G09876	Chr5		1.98	3.04	8.2	3.27e-09	6.36e-07	7.42e-05
AT1G66700	Chr1	PXMT1	3.67	3.03	8.17	1.93e-05	0.00102	0.44
AT2G18660	Chr2	ATPNP-A, PLANT NATRIURETIC PEPTIDE A, PNP-A	38.86	3.01	8.07	5.73e-08	8.05e-06	0.0013
AT2G32130	Chr2	CHIQL7, CHIQUITA1-LIKE 7	1.97	3.01	8.08	6.91e-07	6.47e-05	0.02
AT1G12610	Chr1	ATDDF1, DDF1, DWARF AND DELAYED FLOWERING 1	5.29	3.01	8.03	3.83e-06	0.000268	0.09
AT1G77640	Chr1		1.58	2.99	7.93	1.27e-05	0.000733	0.29
AT1G35230	Chr1	AGP5, ARABINOGALACTAN PROTEIN 5	49.17	2.98	7.9	4.01e-11	1.3e-08	9.09e-07
AT2G14620	Chr2	XTH10, XYLOGLUCAN ENDOTRANSGLUCOSYLASE/HYDROLASE 10	1.52	2.98	7.92	0.000157	0.00585	1
AT5G42380	Chr5	ATCML37, CALMODULIN LIKE 37, CML37	38.88	2.97	7.84	2.02e-13	1.35e-10	4.58e-09
AT1G53620	Chr1		1.65	2.97	7.84	6.44e-05	0.00274	1
AT2G04515	Chr2		2.52	2.96	7.77	1.22e-09	3.02e-07	2.76e-05
AT4G34380	Chr4		2.25	2.95	7.73	1.31e-09	3.16e-07	2.97e-05
AT5G45090	Chr5	ATPP2-A7, PHLOEM PROTEIN 2-A7, PP2-A7	0.46	2.95	7.71	0.00189	0.05	1
AT1G16420	Chr1	ARABIDOPSIS THALIANA METACASPASE 8, ATMC8, ATMCP2E, MC8, MCP2E, METACASPASE 2E, METACASPASE 8	4.14	2.92	7.56	4.89e-07	4.95e-05	0.01
AT3G61190	Chr3	BAP1, BON ASSOCIATION PROTEIN 1	26.09	2.91	7.5	2.63e-17	3.31e-14	5.97e-13
AT3G01830	Chr3		37.64	2.91	7.52	6.65e-17	7.89e-14	1.51e-12
AT3G46080	Chr3		4.7	2.91	7.51	1.19e-08	1.95e-06	0.000269
AT5G22380	Chr5	ANAC090, NAC DOMAIN CONTAINING PROTEIN 90, NAC090	31.49	2.89	7.42	7.17e-23	3.83e-19	1.63e-18
AT1G26410	Chr1	ATBBE6	0.71	2.87	7.31	0.00211	0.05	1
AT3G21150	Chr3	ATBBX32, B-BOX DOMAIN PROTEIN 32, BBX32, EIP6, EMF1-INTERACTING PROTEIN 6	12.42	2.86	7.28	9.17e-17	1.03e-13	2.08e-12
AT4G04500	Chr4	CRK37, CYSTEINE-RICH RLK (RECEPTOR-LIKE PROTEIN KINASE) 37	17.28	2.85	7.23	8.5e-07	7.69e-05	0.02
AT5G39670	Chr5	CALMODULIN-LIKE 46, CML46	90.79	2.84	7.15	1.77e-21	5.39e-18	4.01e-17
AT1G14880	Chr1	ATPCR1, PCR1, PLANT CADMIUM RESISTANCE 1	288.48	2.84	7.15	1.55e-06	0.000125	0.04
AT1G19250	Chr1	FLAVIN-DEPENDENT MONOOXYGENASE 1, FMO1	2.67	2.83	7.09	0.000971	0.03	1
AT1G17170	Chr1	ARABIDOPSIS THALIANA GLUTATHIONE S-TRANSFERASE (CLASS TAU) 24, ATGSTU24, GLUTATHIONE S-TRANSFERASE TAU 24, GST, GSTU24	1.14	2.82	7.08	6.78e-05	0.00285	1
AT5G22570	Chr5	ARABIDOPSIS THALIANA WRKY DNA-BINDING PROTEIN 38, ATWRKY38, WRKY DNA-BINDING PROTEIN 38, WRKY38	8.36	2.81	7.02	2.66e-08	4.08e-06	0.000602
AT3G13950	Chr3		9.69	2.81	7	4.15e-07	4.28e-05	0.00942
AT5G52740	Chr5		3.86	2.8	6.98	1.34e-07	1.63e-05	0.00304
AT4G28460	Chr4	PIP1, PRECURSOR OF PAMP-INDUCED PEPTIDE 1, PREPIP1	1.47	2.8	6.95	7.89e-06	0.000497	0.18
AT1G75040	Chr1	PATHOGENESIS-RELATED GENE 5, PR-5, PR	329.34	2.79	6.89	5.54e-07	5.33e-05	0.01
AT5G52760	Chr5		50.46	2.78	6.86	7.87e-19	1.12e-15	1.78e-14
AT1G57560	Chr1	ATMYB50, MYB DOMAIN PROTEIN 50, MYB50	1.92	2.76	6.79	5.89e-06	0.000388	0.13
AT1G57650	Chr1		0.9	2.76	6.76	0.000356	0.01	1
AT1G47890	Chr1	ATRLP7, RECEPTOR LIKE PROTEIN 7, RLP7	3.08	2.75	6.71	0.000747	0.02	1
AT3G50930	Chr3	ATBCS1, ATOM66, BCS1, CYTOCHROME BC1 SYNTHESIS, OM66, OUTER MITOCHONDRIAL MEMBRANE PROTEIN OF 66 KDA	216.17	2.74	6.7	3.54e-21	8.4e-18	8.02e-17
AT5G26690	Chr5	ATHMP48, HEAVY METAL ASSOCIATED PROTEIN 48, HIPP02	10.03	2.71	6.53	2.26e-09	4.69e-07	5.13e-05
AT4G39670	Chr4	GLTP, PHOSPHOLIPASE-LIKE PROTEIN	19.36	2.7	6.49	3.58e-11	1.19e-08	8.11e-07
AT5G53110	Chr5	ARABIDOPSIS TÃ³XICOS EN LEVADURA 96, ATL96	3.35	2.7	6.48	1.13e-05	0.000673	0.26
AT4G11170	Chr4	RESISTANCE METHYLATED GENE 1, RMG1	2	2.7	6.51	8.42e-05	0.00347	1
AT3G48640	Chr3		8.8	2.67	6.37	1.33e-12	6.63e-10	3.03e-08
AT4G23280	Chr4	CRK20, CYSTEINE-RICH RLK (RECEPTOR-LIKE PROTEIN KINASE) 20	1.19	2.67	6.38	7.23e-05	0.00302	1
AT3G60966	Chr3	ARABIDOPSIS TAXICOS EN LEVADURA 91, ATL91	1.95	2.67	6.35	0.000211	0.00758	1
AT5G57510	Chr5		0.49	2.67	6.37	0.000947	0.03	1
AT5G55450	Chr5	ATLTP4.4	106.64	2.66	6.33	1.41e-10	4.18e-08	3.2e-06
AT2G04450	Chr2	ARABIDOPSIS THALIANA NUCLEOSIDE DIPHOSPHATE LINKED TO SOME MOIETY X 6, ATNUDT6, ATNUDX6, NUCLEOSIDE DIPHOSPHATES LINKED TO SOME MOIETY X 6, NUDIX HYDROLASE HOMOLOG 6, NUDT6, NUDX6	23.09	2.66	6.34	1.87e-06	0.000145	0.04
AT3G57260	Chr3	β-1,3-GLUCANASE, ATBG2, ATPR2, BETA-1,3-GLUCANASE 2, BG2, BGL2, GNS2, PATHOGENESIS-RELATED PROTEIN 2, PR-2, PR2	660.95	2.66	6.3	7.06e-06	0.000454	0.16
AT3G24900	Chr3	ATRLP39, RECEPTOR LIKE PROTEIN 39, RLP39	11.64	2.66	6.33	8.18e-06	0.000512	0.19
AT5G50560	Chr5		1.11	2.64	6.25	0.000745	0.02	1
AT1G72910	Chr1	TIR-NBS8, TN8	229.03	2.63	6.19	2.15e-15	1.7e-12	4.87e-11
AT2G24850	Chr2	TAT, TAT3, TYROSINE AMINOTRANSFERASE, TYROSINE AMINOTRANSFERASE 3	66.11	2.62	6.14	8.5e-09	1.44e-06	0.000193
AT2G25295	Chr2	LCR81, LOW-MOLECULAR-WEIGHT CYSTEINE-RICH 81	0.48	2.62	6.13	0.00131	0.03	1
AT1G57630	Chr1		19.65	2.61	6.09	6.87e-10	1.81e-07	1.56e-05
AT3G61198	Chr3		1.04	2.61	6.09	0.000905	0.03	1
AT3G50800	Chr3		19.37	2.59	6.02	6.61e-10	1.76e-07	1.5e-05
AT1G56060	Chr1	ATHCYSTM3, CYSTEINE-RICH TRANSMEMBRANE MODULE 3	6.81	2.59	6.01	2.39e-09	4.85e-07	5.41e-05
AT5G13320	Chr5	ATGH3.12, AVRPPHB SUSCEPTIBLE 3, GDG1, GH3-LIKE DEFENSE GENE 1, GH3.12, GRETCHEN HAGEN 3.12, HOPW1-1-INTERACTING 3, PBS3, WIN3	52.22	2.59	6	2.63e-09	5.3e-07	5.97e-05
AT2G33080	Chr2	ATRLP28, RECEPTOR LIKE PROTEIN 28, RLP28	1.81	2.58	5.97	0.000601	0.02	1
AT1G30370	Chr1	DAD1-LIKE ACYLHYDROLASE, DLAH	6.99	2.57	5.93	1.94e-12	9.4e-10	4.39e-08
AT3G60470	Chr3		1.75	2.57	5.93	0.000263	0.00916	1
AT2G20150	Chr2		0.68	2.57	5.95	0.000604	0.02	1
AT5G38900	Chr5	PDI, PROTEIN DISULFIDE ISOMERASE	2.33	2.55	5.85	0.000301	0.01	1
AT4G37010	Chr4	CALMODULIN-LIKE 19, CEN2, CENTRIN 2, CML19	1.57	2.55	5.88	0.000877	0.02	1
AT5G07760	Chr5		0.5	2.55	5.86	0.00158	0.04	1
AT5G64810	Chr5	ARABIDOPSIS THALIANA WRKY DNA-BINDING PROTEIN 51, ATWRKY51, WRKY DNA-BINDING PROTEIN 51, WRKY51	6.62	2.54	5.82	5e-07	4.99e-05	0.01
AT4G21120	Chr4	AT1, AMINO ACID TRANSPORTER 1, ATCAT1, CAT1, CATIONIC AMINO ACID TRANSPORTER 1	3.53	2.54	5.84	4.12e-05	0.00192	0.93
AT5G22545	Chr5		3.95	2.53	5.76	9.94e-08	1.27e-05	0.00225
AT4G00700	Chr4	MCTP9, MULTIPLE C2 DOMAIN AND TRANSMEMBRANE REGION PROTEIN 9	35.5	2.52	5.73	9.93e-07	8.72e-05	0.02
AT5G24200	Chr5	PRLIP2	16.49	2.52	5.73	1.6e-06	0.000127	0.04
AT3G11640	Chr3		1.61	2.5	5.67	1.68e-05	0.000915	0.38
AT3G25882	Chr3	NIM1-INTERACTING 2, NIMIN-2	12.52	2.49	5.64	3.68e-09	7.02e-07	8.35e-05
AT4G27280	Chr4	CA2+-DEPENDENT MODULATOR OF ICR1, CMI1	214.5	2.48	5.57	1.32e-09	3.16e-07	2.98e-05
AT1G33960	Chr1	AIG1, AVRRPT2-INDUCED GENE 1, IAN8, IMMUNE ASSOCIATED NUCLEOTIDE BINDING 8	28.25	2.48	5.57	0.000353	0.01	1
AT4G20000	Chr4		3.39	2.47	5.55	1.79e-07	2.07e-05	0.00405
AT4G11070	Chr4	ATWRKY41, WRKY41	2.42	2.47	5.54	5e-05	0.00224	1
AT4G23700	Chr4	ATCHX17, CATION/H+ EXCHANGER 17, CHX17	2.22	2.47	5.54	0.000931	0.03	1
AT1G66460	Chr1		4.79	2.46	5.5	3.91e-07	4.13e-05	0.00886
AT2G25440	Chr2	ATRLP20, RECEPTOR LIKE PROTEIN 20, RLP20	3.19	2.45	5.47	1.25e-05	0.000721	0.28
AT3G02840	Chr3		39.18	2.44	5.43	7.01e-12	2.83e-09	1.59e-07
AT4G08555	Chr4		7.54	2.44	5.43	7.85e-10	2.04e-07	1.78e-05
AT5G64510	Chr5	TIN1, TUNICAMYCIN INDUCED 1	11.65	2.44	5.43	9.18e-06	0.000561	0.21
AT2G29110	Chr2	ATGLR2.8, GLR2.8, GLUTAMATE RECEPTOR 2.8	17.56	2.43	5.4	2e-09	4.28e-07	4.54e-05
AT5G22530	Chr5		3.17	2.43	5.41	3.98e-07	4.15e-05	0.00903
AT1G33760	Chr1	ERF022, ETHYLENE RESPONSE FACTOR022	7.17	2.43	5.39	1.65e-06	0.000131	0.04
AT2G46400	Chr2	ATWRKY46, WRKY DNA-BINDING PROTEIN 46, WRKY46	65.11	2.42	5.35	5.39e-16	4.6e-13	1.22e-11
AT1G53625	Chr1		8.7	2.42	5.36	4.07e-08	5.93e-06	0.000922
AT2G44370	Chr2		2.12	2.42	5.34	5.14e-07	5.08e-05	0.01
AT2G42350	Chr2	ARABIDOPSIS TAXICOS EN LEVADURA 40, ATL40	2.29	2.41	5.32	1.52e-05	0.000838	0.34
AT4G39830	Chr4	AO, CUPREDOXIN SUPERFAMILY PROTEIN	37.04	2.4	5.27	3.36e-13	2.07e-10	7.62e-09
AT1G72240	Chr1		6.08	2.4	5.27	1.33e-11	4.99e-09	3.02e-07
AT3G29250	Chr3	ATSDR4, SDR4, SHORT-CHAIN DEHYDROGENASE REDUCTASE 4	3.15	2.4	5.27	0.00193	0.05	1
AT4G11890	Chr4	ABA- AND OSMOTIC-STRESS-INDUCIBLE RECEPTOR-LIKE CYTOSOLIC KINASE1, ARCK1, CRK45, CYSTEINE-RICH RECEPTOR-LIKE PROTEIN KINASE 45	63.47	2.39	5.26	2.79e-09	5.51e-07	6.32e-05
AT3G28580	Chr3		13.58	2.38	5.22	2.9e-16	2.82e-13	6.58e-12
AT5G22520	Chr5		20.62	2.38	5.19	1.07e-12	5.69e-10	2.42e-08
AT1G21240	Chr1	WAK3, WALL ASSOCIATED KINASE 3	34.73	2.38	5.2	3.15e-07	3.43e-05	0.00714
AT2G29460	Chr2	ATGSTU4, GLUTATHIONE S-TRANSFERASE 22, GLUTATHIONE S-TRANSFERASE TAU 4, GST22, GSTU4	6.01	2.38	5.22	9.37e-05	0.00378	1
AT3G18250	Chr3		4.28	2.38	5.22	0.0012	0.03	1
AT3G48630	Chr3		4.87	2.37	5.18	4.49e-06	0.000311	0.1
AT5G51190	Chr5	ERF105, ETHYLENE RESPONSE FACTOR 105	84.44	2.36	5.14	5.12e-09	9.26e-07	0.000116
AT1G26420	Chr1	ATBBE7	10.77	2.36	5.13	1.88e-06	0.000145	0.04
AT1G66960	Chr1	LUP5	7.94	2.36	5.13	3.3e-05	0.00158	0.75
AT3G29000	Chr3		69.43	2.35	5.08	1.51e-16	1.61e-13	3.42e-12
AT5G24110	Chr5	ARABIDOPSIS THALIANA WRKY DNA-BINDING PROTEIN 30, ATWRKY30, WRKY DNA-BINDING PROTEIN 30, WRKY30	9.8	2.35	5.09	3.15e-13	2.04e-10	7.15e-09
AT3G26830	Chr3	CYP71B15, PAD3, PHYTOALEXIN DEFICIENT 3	24.44	2.33	5.03	8.81e-06	0.000543	0.2
AT4G24000	Chr4	ARABIDOPSIS THALIANA CELLULOSE SYNTHASE LIKE G2, ATCSLG2, CELLULOSE SYNTHASE LIKE G2, CSLG2	1.08	2.33	5.01	0.00046	0.01	1
AT4G38560	Chr4		19.87	2.31	4.97	4.07e-11	1.3e-08	9.24e-07
AT1G13340	Chr1	IST1-LIKE 6, ISTL6	24.93	2.31	4.97	2.62e-07	2.9e-05	0.00595
AT3G60540	Chr3		13.62	2.31	4.97	6.19e-07	5.84e-05	0.01
AT3G11000	Chr3		1.87	2.31	4.97	8.95e-05	0.00365	1
AT1G72920	Chr1	TIR-NBS9, TN9	58.02	2.29	4.89	3.95e-10	1.11e-07	8.95e-06
AT5G47960	Chr5	ATRABA4C, RAB GTPASE HOMOLOG A4C, RABA4C, SMALL MOLECULAR WEIGHT G-PROTEIN 1, SMG1	4.92	2.29	4.88	6.56e-09	1.15e-06	0.000149
AT1G36622	Chr1		3.65	2.29	4.9	2.19e-05	0.00113	0.5
AT5G07780	Chr5	ATFH19, FH19, FORMIN HOMOLOG 19	0.66	2.29	4.89	0.00205	0.05	1
AT3G28210	Chr3	PMZ, SAP12, STRESS-ASSOCIATED PROTEIN 12	4.05	2.27	4.81	1.93e-05	0.00102	0.44
AT1G65690	Chr1	NDR1/HIN1-LIKE 6, NHL6	9.94	2.26	4.77	1.49e-07	1.76e-05	0.00338
AT3G22910	Chr3		10.9	2.25	4.75	6.4e-08	8.89e-06	0.00145
AT3G12220	Chr3	SCPL16, SERINE CARBOXYPEPTIDASE-LIKE 16	4.51	2.25	4.75	2.41e-07	2.71e-05	0.00547
AT1G04980	Chr1	ARABIDOPSIS THALIANA PROTEIN DISULFIDE ISOMERASE 10, ATPDI10, ATPDIL2-2, PDI-LIKE 2-2, PDI10, PDIL2-2, PROTEIN DISULFIDE ISOMERASE	19.14	2.25	4.74	1.81e-05	0.000964	0.41
AT4G18540	Chr4		0.87	2.25	4.75	0.000761	0.02	1
AT3G57240	Chr3	β-1,3-GLUCANASE 3, ATBG3, BETA-1,3-GLUCANASE 3, BG3, GNS3	59.01	2.24	4.72	1.7e-14	1.25e-11	3.85e-10
AT1G14540	Chr1	PER4, PEROXIDASE 4, PRX4	6.32	2.23	4.7	4.75e-08	6.76e-06	0.00108
AT4G23150	Chr4	CRK7, CYSTEINE-RICH RLK (RECEPTOR-LIKE PROTEIN KINASE) 7	33.64	2.23	4.69	2.69e-06	0.000197	0.06
AT4G16820	Chr4	DAD1-LIKE LIPASE 1, DALL1, PHOSPHOLIPASE A I BETA 2, PLA-I[BETA]2	0.99	2.22	4.66	0.00103	0.03	1
AT5G54490	Chr5	PBP1, PINOID-BINDING PROTEIN 1	33.85	2.21	4.61	1.26e-11	4.79e-09	2.85e-07
AT5G61900	Chr5	BON, BON1, BONZAI 1, COPINE 1, CPN1	16.76	2.21	4.61	1.97e-11	6.8e-09	4.47e-07
AT1G42980	Chr1		1.8	2.21	4.64	2.65e-05	0.00131	0.6
AT5G18470	Chr5		94.44	2.2	4.59	1.16e-12	5.9e-10	2.63e-08
AT1G01680	Chr1	ATPUB54, PLANT U-BOX 54, PUB54	9.59	2.2	4.6	5.06e-06	0.000347	0.11
AT2G29350	Chr2	SAG13, SENESCENCE-ASSOCIATED GENE 13	17.58	2.2	4.61	6.36e-05	0.00272	1
AT1G24140	Chr1	AT3-MMP	67.99	2.19	4.56	4.25e-24	3.03e-20	9.64e-20
AT1G58420	Chr1		26.36	2.17	4.51	1.07e-14	8.13e-12	2.42e-10
AT3G15536	Chr3		12.01	2.17	4.52	9.5e-05	0.00383	1
AT1G01560	Chr1	ATMPK11, MAP KINASE 11, MPK11	39.43	2.16	4.47	9.84e-14	6.78e-11	2.23e-09
AT4G23610	Chr4		17.9	2.16	4.46	8.76e-11	2.71e-08	1.99e-06
AT5G25260	Chr5	FLOT2, FLOTILIN2	41.52	2.16	4.46	4.53e-06	0.000313	0.1
AT4G11470	Chr4	CRK31, CYSTEINE-RICH RLK (RECEPTOR-LIKE PROTEIN KINASE) 31	2.78	2.15	4.43	2.3e-05	0.00117	0.52
AT1G56660	Chr1		56.22	2.14	4.41	2.69e-16	2.74e-13	6.1e-12
AT3G13850	Chr3	LBD22, LOB DOMAIN-CONTAINING PROTEIN 22	1.72	2.14	4.42	3.1e-05	0.00151	0.7
AT2G45760	Chr2	BAL, BAP2, BON ASSOCIATION PROTEIN 1-LIKE, BON ASSOCIATION PROTEIN 2	3.63	2.14	4.41	7.48e-05	0.00311	1
AT2G20142	Chr2		28.7	2.13	4.37	6.95e-20	1.48e-16	1.58e-15
AT1G35210	Chr1		54.19	2.13	4.38	7.16e-12	2.83e-09	1.62e-07
AT3G25250	Chr3	AGC2, AGC2 KINASE 1, AGC2-1, ATOXI1, OXI1, OXIDATIVE SIGNAL-INDUCIBLE1	4.15	2.13	4.37	1.25e-05	0.000721	0.28
AT1G28480	Chr1	GRX480, GRXC9, ROXY19	17.41	2.12	4.35	8.59e-10	2.21e-07	1.95e-05
AT4G23140	Chr4	CRK6, CYSTEINE-RICH RLK (RECEPTOR-LIKE PROTEIN KINASE) 6	113.04	2.12	4.36	1.14e-06	9.76e-05	0.03
AT5G21960	Chr5	ERF016, ETHYLENE RESPONSE FACTOR 016	1.27	2.12	4.35	0.000368	0.01	1
AT4G14365	Chr4	XB3 ORTHOLOG 4 IN ARABIDOPSIS THALIANA, XBAT34	130.56	2.11	4.31	5.67e-22	2.02e-18	1.29e-17
AT1G73810	Chr1		18.36	2.1	4.3	3.39e-13	2.07e-10	7.68e-09
AT1G32960	Chr1	ATSBT3.3, SBT3.3	3.87	2.1	4.3	5.78e-06	0.000383	0.13
AT2G01010	Chr2		13.17	2.1	4.27	2.27e-05	0.00116	0.51
AT5G52390	Chr5		1.56	2.1	4.29	0.000214	0.00767	1
AT5G59820	Chr5	ATZAT12, RESPONSIVE TO HIGH LIGHT 41, RHL41, ZAT12	31.41	2.09	4.26	4.67e-10	1.28e-07	1.06e-05
AT2G18690	Chr2		132.18	2.09	4.25	1.07e-09	2.71e-07	2.42e-05
AT4G04490	Chr4	CRK36, CYSTEINE-RICH RLK (RECEPTOR-LIKE PROTEIN KINASE) 36	20.46	2.09	4.25	3.24e-05	0.00156	0.73
AT1G72950	Chr1	TIR-NBS12, TN12	6.28	2.08	4.24	7.28e-09	1.26e-06	0.000165
AT3G25010	Chr3	ATRLP41, RECEPTOR LIKE PROTEIN 41, RLP41	123.85	2.08	4.22	5.31e-05	0.00236	1
AT5G38250	Chr5		3.75	2.08	4.22	0.000352	0.01	1
AT1G65484	Chr1	STMP3	2.66	2.06	4.16	1.7e-06	0.000133	0.04
AT5G62520	Chr5	SIMILAR TO RCD ONE 5, SRO5	7.76	2.06	4.17	6.62e-06	0.000429	0.15
AT1G30900	Chr1	BINDING PROTEIN OF 80 KDA 3;3, BP80-3;3, VACUOLAR SORTING RECEPTOR 3;3, VACUOLAR SORTING RECEPTOR 6, VSR3;3, VSR6	19.98	2.06	4.16	2.36e-05	0.00119	0.53
AT4G30430	Chr4	TET9, TETRASPANIN9	0.97	2.06	4.18	0.00161	0.04	1
AT3G57460	Chr3		7.25	2.05	4.14	4.83e-06	0.000331	0.11
AT3G12910	Chr3		3.76	2.05	4.15	2.47e-05	0.00123	0.56
AT4G17670	Chr4		5.45	2.05	4.15	0.000121	0.00469	1
AT5G61600	Chr5	ERF104, ETHYLENE RESPONSE FACTOR 104	224.8	2.04	4.13	2.82e-08	4.27e-06	0.00064
AT1G67980	Chr1	CAFFEOYL-COA 3-O-METHYLTRANSFERASE, CCOAMT	1.72	2.04	4.11	0.000225	0.00801	1
AT5G52050	Chr5	ATDTX50, DETOXIFICATION EFFLUX CARRIER 50, DTX50	33.02	2.03	4.08	7.95e-09	1.36e-06	0.00018
AT4G23310	Chr4	CRK23, CYSTEINE-RICH RLK (RECEPTOR-LIKE PROTEIN KINASE) 23	13.24	2.02	4.04	2.42e-05	0.00121	0.55
AT5G44585	Chr5	PRECURSOR OF SERINE-RICH ENDOGENOUS PEPTIDE 12, PROSCOOP12	1.84	2.02	4.05	9.32e-05	0.00377	1
AT4G18250	Chr4		46.64	2.01	4.02	8.37e-13	4.83e-10	1.9e-08
AT5G60800	Chr5	ATHMP53, EAVY METAL-ASSOCIATED ISOPRENYLATED PLANT PROTEIN3, HEAVY METAL ASSOCIATED PROTEIN 53, HIPP3	38.33	2.01	4.03	1.42e-09	3.3e-07	3.22e-05
AT4G25070	Chr4		4.96	2.01	4.04	0.000159	0.00591	1
AT5G56960	Chr5		3.61	2	3.99	6.04e-06	0.000397	0.14
AT4G04510	Chr4	CRK38, CYSTEINE-RICH RLK (RECEPTOR-LIKE PROTEIN KINASE) 38	3.57	2	3.99	0.0014	0.04	1
AT3G15518	Chr3		14.42	1.99	3.98	3.31e-12	1.47e-09	7.49e-08
AT2G44840	Chr2	ATERF13, EREBP, ERF13, ETHYLENE-RESPONSIVE ELEMENT BINDING FACTOR 13	20.7	1.98	3.95	2.35e-06	0.000175	0.05
AT5G02490	Chr5	ATHSP70-2, HSP70-2	52.79	1.98	3.96	1.47e-05	0.000818	0.33
AT4G01360	Chr4	BPS3, BYPASS 3	9.54	1.98	3.94	0.000117	0.00455	1
AT1G24145	Chr1		54.55	1.97	3.93	9.12e-13	5.13e-10	2.07e-08
AT5G42020	Chr5	BIP, BIP2, LUMINAL BINDING PROTEIN	253.43	1.97	3.92	1.18e-05	0.000694	0.27
AT2G27660	Chr2		15.39	1.96	3.89	3.79e-12	1.65e-09	8.6e-08
AT5G47230	Chr5	ATERF-5, ATERF5, ATMACD1, ERF102, ERF5, ETHYLENE RESPONSIVE ELEMENT BINDING FACTOR 5, ETHYLENE RESPONSIVE ELEMENT BINDING FACTOR- 5	120.06	1.96	3.89	2.16e-06	0.000163	0.05
AT4G17470	Chr4	CA2+-ACTIVATED RELA-SPOT HOMOLOG, CRSH	1.38	1.96	3.89	0.000324	0.01	1
AT5G67450	Chr5	AZF1, ZF1, ZINC-FINGER PROTEIN 1	22.32	1.95	3.85	7.84e-19	1.12e-15	1.78e-14
AT1G51800	Chr1	IMPAIRED OOMYCETE SUSCEPTIBILITY 1, IOS1	7.88	1.95	3.85	1.46e-07	1.73e-05	0.0033
AT3G29035	Chr3	ANAC059, ARABIDOPSIS NAC DOMAIN CONTAINING PROTEIN 59, ATNAC3, NAC DOMAIN CONTAINING PROTEIN 3, NAC3, ORE1 SISTER1, ORS1	27.56	-1.95	-3.87	1.23e-07	1.53e-05	0.00278
AT4G15990	Chr4		1	-2.06	-4.16	0.000795	0.02	1
AT2G05540	Chr2		32.96	-2.07	-4.21	2.89e-11	9.79e-09	6.55e-07
AT4G31330	Chr4		10.15	-2.13	-4.39	2.02e-06	0.000155	0.05
AT1G71530	Chr1		2.11	-2.19	-4.57	0.00193	0.05	1
AT4G16260	Chr4		5.62	-2.22	-4.67	9.6e-07	8.52e-05	0.02
AT2G26020	Chr2	PDF1.2B, PLANT DEFENSIN 1.2B	2.76	-2.26	-4.79	5.11e-07	5.07e-05	0.01
AT2G07734	Chr2		0.73	-2.45	-5.45	0.00149	0.04	1
AT4G01430	Chr4	UMAMIT29, USUALLY MULTIPLE ACIDS MOVE IN AND OUT TRANSPORTERS 29	1.06	-2.55	-5.87	0.000184	0.00675	1
AT1G35730	Chr1	APUM9, PUM9, PUMILIO 9	0.71	-2.59	-6.01	0.000204	0.00738	1
AT5G43840	Chr5	AT-HSFA6A, HEAT SHOCK TRANSCRIPTION FACTOR A6A, HSFA6A	0.51	-2.89	-7.4	0.000405	0.01	1
AT1G24881	Chr1		21.99	-2.91	-7.53	5.72e-07	5.48e-05	0.01
AT5G61160	Chr5	AACT1, ACT, ANTHOCYANIN 5-AROMATIC ACYLTRANSFERASE 1, P-COUMAROYL-COA:AGMATINE N4-P-COUMAROYL TRANSFERASE	13.61	-3.35	-10.21	1.76e-11	6.37e-09	3.99e-07
AT2G26010	Chr2	PDF1.3, PLANT DEFENSIN 1.3	1.83	-3.37	-10.35	1.37e-07	1.65e-05	0.00311
AT5G38780	Chr5		0.44	-3.48	-11.18	0.000699	0.02	1
AT2G45120	Chr2	ZAT4	0.37	-3.54	-11.66	0.000569	0.02	1
AT5G44430	Chr5	PDF1.2C, PLANT DEFENSIN 1.2C	3.51	-3.74	-13.32	1.58e-08	2.56e-06	0.000358
AT2G19800	Chr2	MIOX2, MYO-INOSITOL OXYGENASE 2	0.51	-3.75	-13.44	0.000601	0.02	1
AT5G23020	Chr5	2-ISOPROPYLMALATE SYNTHASE 2, IMS2, MAM-L, MAM3, METHYLTHIOALKYMALATE SYNTHASE-LIKE	29.21	-3.84	-14.36	7.94e-08	1.04e-05	0.0018
AT1G02790	Chr1	PG45, PGA4, POLYGALACTURONASE 4	0.74	-3.92	-15.18	0.000266	0.00925	1
AT3G01270	Chr3		0.66	-4.67	-25.46	4.97e-05	0.00224	1
AT3G62170	Chr3	VANGUARD 1 HOMOLOG 2, VGDH2	0.31	-4.96	-31.18	0.00187	0.05	1
AT4G13720	Chr4	INOSINE TRIPHOSPHATASE PYROPHOSPATASE	6.43	-5.06	-33.41	2.89e-32	6.17e-28	6.55e-28
AT2G47030	Chr2	VGDH1	0.57	-5.1	-34.27	0.000122	0.00471	1
AT5G40310	Chr5		0.35	-5.13	-35.11	0.000907	0.03	1
ATCG01310	ChrC	RIBOSOMAL PROTEIN L2, RPL2.2	2.18	-5.45	-43.84	2.08e-06	0.000158	0.05
AT2G47040	Chr2	VANGUARD1, VGD1	1.02	-5.8	-55.88	5.3e-06	0.000358	0.12
AT4G38820	Chr4		0.77	-8.21	-295.23	0.0018	0.04	1
